# Sex-dimorphic expression of extracellular matrix genes in mouse bone marrow neutrophils

**DOI:** 10.1101/2023.02.25.530027

**Authors:** Cassandra J. McGill, Collin Y. Ewald, Bérénice A. Benayoun

**Affiliations:** Leonard Davis School of Gerontology, University of Southern California, Los Angeles, CA 90089, USA; Laboratory of Extracellular Matrix Regeneration, Institute of Translational Medicine, Department of Health Sciences and Technology, Swiss Federal Institute of Technology (ETH Zürich), Schwerzenbach, Switzerland; Molecular and Computational Biology Department, USC Dornsife College of Letters, Arts and Sciences, Los Angeles, CA 90089, USA; Biochemistry and Molecular Medicine Department, USC Keck School of Medicine, Los Angeles, CA 90089, USA; USC Norris Comprehensive Cancer Center, Epigenetics and Gene Regulation, Los Angeles, CA 90089, USA; USC Stem Cell Initiative, Los Angeles, CA 90089, USA

## Abstract

The mammalian innate immune system is sex-dimorphic. Neutrophils are the most abundant leukocyte in humans and represent innate immunity’s first line of defense. We previously found that primary mouse bone marrow neutrophils show widespread sex-dimorphism throughout life, including at the transcriptional level. Extracellular matrix [ECM]-related terms were observed among the top sex-dimorphic genes. Since the ECM is emerging as an important regulator of innate immune responses, we sought to further investigate the transcriptomic profile of primary mouse bone marrow neutrophils at both the bulk and single-cell level to understand how biological sex may influence ECM component expression in neutrophils throughout life. Here, using curated gene lists of ECM components and unbiased weighted gene co-expression network analysis [WGCNA], we find that multiple ECM-related gene sets show widespread female-bias in expression in primary mouse neutrophils. Since many immune-related diseases (*e.g*., rheumatoid arthritis) are more prevalent in females, our work may provide insights into the pathogenesis of sex-dimorphic inflammatory diseases.
