## Supplementary Table S1 for "Sex-dimorphic expression of extracellular matrix genes in mouse bone marrow neutrophils"

### Sheet: ECM lists
Division	Category	Gene Symbol
Core matrisome	ECM Glycoproteins	5430419D17Rik
Core matrisome	ECM Glycoproteins	Abi3bp
Core matrisome	ECM Glycoproteins	Adipoq
Core matrisome	ECM Glycoproteins	Aebp1
Core matrisome	ECM Glycoproteins	Agrn
Core matrisome	ECM Glycoproteins	Ambn
Core matrisome	ECM Glycoproteins	Amelx
Core matrisome	ECM Glycoproteins	AW551984
Core matrisome	ECM Glycoproteins	Bglap2
Core matrisome	ECM Glycoproteins	Bglap3
Core matrisome	ECM Glycoproteins	Bmper
Core matrisome	ECM Glycoproteins	Bsph1
Core matrisome	ECM Glycoproteins	Bsph2
Core matrisome	ECM Glycoproteins	Cdcp2
Core matrisome	ECM Glycoproteins	Cilp
Core matrisome	ECM Glycoproteins	Cilp2
Core matrisome	ECM Glycoproteins	Coch
Core matrisome	ECM Glycoproteins	Colq
Core matrisome	ECM Glycoproteins	Comp
Core matrisome	ECM Glycoproteins	Creld1
Core matrisome	ECM Glycoproteins	Creld2
Core matrisome	ECM Glycoproteins	Crim1
Core matrisome	ECM Glycoproteins	Crispld1
Core matrisome	ECM Glycoproteins	Crispld2
Core matrisome	ECM Glycoproteins	Ctgf
Core matrisome	ECM Glycoproteins	Cthrc1
Core matrisome	ECM Glycoproteins	Cyr61
Core matrisome	ECM Glycoproteins	Ddx26b
Core matrisome	ECM Glycoproteins	Dmbt1
Core matrisome	ECM Glycoproteins	Dmp1
Core matrisome	ECM Glycoproteins	Dpt
Core matrisome	ECM Glycoproteins	Dspp
Core matrisome	ECM Glycoproteins	Ecm1
Core matrisome	ECM Glycoproteins	Ecm2
Core matrisome	ECM Glycoproteins	Edil3
Core matrisome	ECM Glycoproteins	Efemp1
Core matrisome	ECM Glycoproteins	Efemp2
Core matrisome	ECM Glycoproteins	Egfem1
Core matrisome	ECM Glycoproteins	Egflam
Core matrisome	ECM Glycoproteins	Eln
Core matrisome	ECM Glycoproteins	Emid1
Core matrisome	ECM Glycoproteins	Emilin1
Core matrisome	ECM Glycoproteins	Emilin2
Core matrisome	ECM Glycoproteins	Emilin3
Core matrisome	ECM Glycoproteins	Fbln1
Core matrisome	ECM Glycoproteins	Fbln2
Core matrisome	ECM Glycoproteins	Fbln5
Core matrisome	ECM Glycoproteins	Fbln7
Core matrisome	ECM Glycoproteins	Fbn1
Core matrisome	ECM Glycoproteins	Fbn2
Core matrisome	ECM Glycoproteins	Fga
Core matrisome	ECM Glycoproteins	Fgb
Core matrisome	ECM Glycoproteins	Fgg
Core matrisome	ECM Glycoproteins	Fgl1
Core matrisome	ECM Glycoproteins	Fgl2
Core matrisome	ECM Glycoproteins	Fn1
Core matrisome	ECM Glycoproteins	Fndc1
Core matrisome	ECM Glycoproteins	Fndc7
Core matrisome	ECM Glycoproteins	Fndc8
Core matrisome	ECM Glycoproteins	Fras1
Core matrisome	ECM Glycoproteins	Gas6
Core matrisome	ECM Glycoproteins	Gldn
Core matrisome	ECM Glycoproteins	Hmcn1
Core matrisome	ECM Glycoproteins	Hmcn2
Core matrisome	ECM Glycoproteins	Ibsp
Core matrisome	ECM Glycoproteins	Igfals
Core matrisome	ECM Glycoproteins	Igfbp1
Core matrisome	ECM Glycoproteins	Igfbp2
Core matrisome	ECM Glycoproteins	Igfbp3
Core matrisome	ECM Glycoproteins	Igfbp4
Core matrisome	ECM Glycoproteins	Igfbp5
Core matrisome	ECM Glycoproteins	Igfbp6
Core matrisome	ECM Glycoproteins	Igfbp7
Core matrisome	ECM Glycoproteins	Igfbpl1
Core matrisome	ECM Glycoproteins	Igsf10
Core matrisome	ECM Glycoproteins	Kcp
Core matrisome	ECM Glycoproteins	Lama1
Core matrisome	ECM Glycoproteins	Lama2
Core matrisome	ECM Glycoproteins	Lama3
Core matrisome	ECM Glycoproteins	Lama4
Core matrisome	ECM Glycoproteins	Lama5
Core matrisome	ECM Glycoproteins	Lamb1
Core matrisome	ECM Glycoproteins	Lamb2
Core matrisome	ECM Glycoproteins	Lamb3
Core matrisome	ECM Glycoproteins	Lamc1
Core matrisome	ECM Glycoproteins	Lamc2
Core matrisome	ECM Glycoproteins	Lamc3
Core matrisome	ECM Glycoproteins	Lgi1
Core matrisome	ECM Glycoproteins	Lgi2
Core matrisome	ECM Glycoproteins	Lgi3
Core matrisome	ECM Glycoproteins	Lgi4
Core matrisome	ECM Glycoproteins	Lrg1
Core matrisome	ECM Glycoproteins	Ltbp1
Core matrisome	ECM Glycoproteins	Ltbp2
Core matrisome	ECM Glycoproteins	Ltbp3
Core matrisome	ECM Glycoproteins	Ltbp4
Core matrisome	ECM Glycoproteins	Matn1
Core matrisome	ECM Glycoproteins	Matn2
Core matrisome	ECM Glycoproteins	Matn3
Core matrisome	ECM Glycoproteins	Matn4
Core matrisome	ECM Glycoproteins	Mepe
Core matrisome	ECM Glycoproteins	Mfap1a
Core matrisome	ECM Glycoproteins	Mfap1b
Core matrisome	ECM Glycoproteins	Mfap2
Core matrisome	ECM Glycoproteins	Mfap3
Core matrisome	ECM Glycoproteins	Mfap4
Core matrisome	ECM Glycoproteins	Mfap5
Core matrisome	ECM Glycoproteins	Mfge8
Core matrisome	ECM Glycoproteins	Mgp
Core matrisome	ECM Glycoproteins	Mmrn1
Core matrisome	ECM Glycoproteins	Mmrn2
Core matrisome	ECM Glycoproteins	Ndnf
Core matrisome	ECM Glycoproteins	Nell1
Core matrisome	ECM Glycoproteins	Nell2
Core matrisome	ECM Glycoproteins	Nid1
Core matrisome	ECM Glycoproteins	Nid2
Core matrisome	ECM Glycoproteins	Nov
Core matrisome	ECM Glycoproteins	Npnt
Core matrisome	ECM Glycoproteins	Ntn1
Core matrisome	ECM Glycoproteins	Ntn3
Core matrisome	ECM Glycoproteins	Ntn4
Core matrisome	ECM Glycoproteins	Ntn5
Core matrisome	ECM Glycoproteins	Ntng1
Core matrisome	ECM Glycoproteins	Ntng2
Core matrisome	ECM Glycoproteins	Oit3
Core matrisome	ECM Glycoproteins	Otog
Core matrisome	ECM Glycoproteins	Otogl
Core matrisome	ECM Glycoproteins	Otol1
Core matrisome	ECM Glycoproteins	Papln
Core matrisome	ECM Glycoproteins	Pcolce
Core matrisome	ECM Glycoproteins	Pcolce2
Core matrisome	ECM Glycoproteins	Postn
Core matrisome	ECM Glycoproteins	Pxdn
Core matrisome	ECM Glycoproteins	Reln
Core matrisome	ECM Glycoproteins	Rspo1
Core matrisome	ECM Glycoproteins	Rspo2
Core matrisome	ECM Glycoproteins	Rspo3
Core matrisome	ECM Glycoproteins	Rspo4
Core matrisome	ECM Glycoproteins	Sbspon
Core matrisome	ECM Glycoproteins	Slamf6
Core matrisome	ECM Glycoproteins	Slit1
Core matrisome	ECM Glycoproteins	Slit2
Core matrisome	ECM Glycoproteins	Slit3
Core matrisome	ECM Glycoproteins	Smoc1
Core matrisome	ECM Glycoproteins	Smoc2
Core matrisome	ECM Glycoproteins	Sned1
Core matrisome	ECM Glycoproteins	Sparc
Core matrisome	ECM Glycoproteins	Sparcl1
Core matrisome	ECM Glycoproteins	Spon1
Core matrisome	ECM Glycoproteins	Spon2
Core matrisome	ECM Glycoproteins	Spp1
Core matrisome	ECM Glycoproteins	Srpx
Core matrisome	ECM Glycoproteins	Srpx2
Core matrisome	ECM Glycoproteins	Sspo
Core matrisome	ECM Glycoproteins	Svep1
Core matrisome	ECM Glycoproteins	Tecta
Core matrisome	ECM Glycoproteins	Tectb
Core matrisome	ECM Glycoproteins	Tgfbi
Core matrisome	ECM Glycoproteins	Thbs1
Core matrisome	ECM Glycoproteins	Thbs2
Core matrisome	ECM Glycoproteins	Thbs3
Core matrisome	ECM Glycoproteins	Thbs4
Core matrisome	ECM Glycoproteins	Thsd4
Core matrisome	ECM Glycoproteins	Tinag
Core matrisome	ECM Glycoproteins	Tinagl1
Core matrisome	ECM Glycoproteins	Tnc
Core matrisome	ECM Glycoproteins	Tnfaip6
Core matrisome	ECM Glycoproteins	Tnn
Core matrisome	ECM Glycoproteins	Tnr
Core matrisome	ECM Glycoproteins	Tnxb
Core matrisome	ECM Glycoproteins	Tsku
Core matrisome	ECM Glycoproteins	Tspear
Core matrisome	ECM Glycoproteins	Vit
Core matrisome	ECM Glycoproteins	Vtn
Core matrisome	ECM Glycoproteins	Vwa1
Core matrisome	ECM Glycoproteins	Vwa2
Core matrisome	ECM Glycoproteins	Vwa3a
Core matrisome	ECM Glycoproteins	Vwa3b
Core matrisome	ECM Glycoproteins	Vwa5a
Core matrisome	ECM Glycoproteins	Vwa5b1
Core matrisome	ECM Glycoproteins	Vwa5b2
Core matrisome	ECM Glycoproteins	Vwa7
Core matrisome	ECM Glycoproteins	Vwa9
Core matrisome	ECM Glycoproteins	Vwce
Core matrisome	ECM Glycoproteins	Vwde
Core matrisome	ECM Glycoproteins	Vwf
Core matrisome	ECM Glycoproteins	Wisp1
Core matrisome	ECM Glycoproteins	Wisp2
Core matrisome	ECM Glycoproteins	Wisp3
Core matrisome	ECM Glycoproteins	Zp1
Core matrisome	ECM Glycoproteins	Zp2
Core matrisome	ECM Glycoproteins	Zp3
Core matrisome	ECM Glycoproteins	Zp3r
Core matrisome	ECM Glycoproteins	Zpld1
Core matrisome	Collagens	Col10a1
Core matrisome	Collagens	Col11a1
Core matrisome	Collagens	Col11a2
Core matrisome	Collagens	Col12a1
Core matrisome	Collagens	Col13a1
Core matrisome	Collagens	Col14a1
Core matrisome	Collagens	Col15a1
Core matrisome	Collagens	Col16a1
Core matrisome	Collagens	Col17a1
Core matrisome	Collagens	Col18a1
Core matrisome	Collagens	Col19a1
Core matrisome	Collagens	Col1a1
Core matrisome	Collagens	Col1a2
Core matrisome	Collagens	Col20a1
Core matrisome	Collagens	Col22a1
Core matrisome	Collagens	Col23a1
Core matrisome	Collagens	Col24a1
Core matrisome	Collagens	Col25a1
Core matrisome	Collagens	Col26a1
Core matrisome	Collagens	Col27a1
Core matrisome	Collagens	Col28a1
Core matrisome	Collagens	Col2a1
Core matrisome	Collagens	Col3a1
Core matrisome	Collagens	Col4a1
Core matrisome	Collagens	Col4a2
Core matrisome	Collagens	Col4a3
Core matrisome	Collagens	Col4a4
Core matrisome	Collagens	Col4a5
Core matrisome	Collagens	Col4a6
Core matrisome	Collagens	Col5a1
Core matrisome	Collagens	Col5a2
Core matrisome	Collagens	Col5a3
Core matrisome	Collagens	Col6a1
Core matrisome	Collagens	Col6a2
Core matrisome	Collagens	Col6a3
Core matrisome	Collagens	Col6a4
Core matrisome	Collagens	Col6a5
Core matrisome	Collagens	Col6a6
Core matrisome	Collagens	Col7a1
Core matrisome	Collagens	Col8a1
Core matrisome	Collagens	Col8a2
Core matrisome	Collagens	Col9a1
Core matrisome	Collagens	Col9a2
Core matrisome	Collagens	Col9a3
Core matrisome	Proteoglycans	Acan
Core matrisome	Proteoglycans	Aspn
Core matrisome	Proteoglycans	Bcan
Core matrisome	Proteoglycans	Bgn
Core matrisome	Proteoglycans	Chad
Core matrisome	Proteoglycans	Chadl
Core matrisome	Proteoglycans	Dcn
Core matrisome	Proteoglycans	Epyc
Core matrisome	Proteoglycans	Esm1
Core matrisome	Proteoglycans	Fmod
Core matrisome	Proteoglycans	Hapln1
Core matrisome	Proteoglycans	Hapln2
Core matrisome	Proteoglycans	Hapln3
Core matrisome	Proteoglycans	Hapln4
Core matrisome	Proteoglycans	Hspg2
Core matrisome	Proteoglycans	Impg1
Core matrisome	Proteoglycans	Impg2
Core matrisome	Proteoglycans	Kera
Core matrisome	Proteoglycans	Lum
Core matrisome	Proteoglycans	Ncan
Core matrisome	Proteoglycans	Nepn
Core matrisome	Proteoglycans	Nyx
Core matrisome	Proteoglycans	Ogn
Core matrisome	Proteoglycans	Omd
Core matrisome	Proteoglycans	Optc
Core matrisome	Proteoglycans	Podn
Core matrisome	Proteoglycans	Podnl1
Core matrisome	Proteoglycans	Prelp
Core matrisome	Proteoglycans	Prg2
Core matrisome	Proteoglycans	Prg3
Core matrisome	Proteoglycans	Prg4
Core matrisome	Proteoglycans	Spock1
Core matrisome	Proteoglycans	Spock2
Core matrisome	Proteoglycans	Spock3
Core matrisome	Proteoglycans	Srgn
Core matrisome	Proteoglycans	Vcan
Matrisome-associated	ECM-affiliated Proteins	Anxa1
Matrisome-associated	ECM-affiliated Proteins	Anxa10
Matrisome-associated	ECM-affiliated Proteins	Anxa11
Matrisome-associated	ECM-affiliated Proteins	Anxa13
Matrisome-associated	ECM-affiliated Proteins	Anxa2
Matrisome-associated	ECM-affiliated Proteins	Anxa3
Matrisome-associated	ECM-affiliated Proteins	Anxa4
Matrisome-associated	ECM-affiliated Proteins	Anxa5
Matrisome-associated	ECM-affiliated Proteins	Anxa6
Matrisome-associated	ECM-affiliated Proteins	Anxa7
Matrisome-associated	ECM-affiliated Proteins	Anxa8
Matrisome-associated	ECM-affiliated Proteins	Anxa9
Matrisome-associated	ECM-affiliated Proteins	C1qa
Matrisome-associated	ECM-affiliated Proteins	C1qb
Matrisome-associated	ECM-affiliated Proteins	C1qc
Matrisome-associated	ECM-affiliated Proteins	C1ql1
Matrisome-associated	ECM-affiliated Proteins	C1ql2
Matrisome-associated	ECM-affiliated Proteins	C1ql3
Matrisome-associated	ECM-affiliated Proteins	C1ql4
Matrisome-associated	ECM-affiliated Proteins	C1qtnf1
Matrisome-associated	ECM-affiliated Proteins	C1qtnf2
Matrisome-associated	ECM-affiliated Proteins	C1qtnf3
Matrisome-associated	ECM-affiliated Proteins	C1qtnf4
Matrisome-associated	ECM-affiliated Proteins	C1qtnf5
Matrisome-associated	ECM-affiliated Proteins	C1qtnf6
Matrisome-associated	ECM-affiliated Proteins	C1qtnf7
Matrisome-associated	ECM-affiliated Proteins	C1qtnf9
Matrisome-associated	ECM-affiliated Proteins	Cd209a
Matrisome-associated	ECM-affiliated Proteins	Cd209b
Matrisome-associated	ECM-affiliated Proteins	Cd209d
Matrisome-associated	ECM-affiliated Proteins	Clc
Matrisome-associated	ECM-affiliated Proteins	Clec10a
Matrisome-associated	ECM-affiliated Proteins	Clec11a
Matrisome-associated	ECM-affiliated Proteins	Clec12a
Matrisome-associated	ECM-affiliated Proteins	Clec12b
Matrisome-associated	ECM-affiliated Proteins	Clec14a
Matrisome-associated	ECM-affiliated Proteins	Clec18a
Matrisome-associated	ECM-affiliated Proteins	Clec1a
Matrisome-associated	ECM-affiliated Proteins	Clec1b
Matrisome-associated	ECM-affiliated Proteins	Clec2d
Matrisome-associated	ECM-affiliated Proteins	Clec2e
Matrisome-associated	ECM-affiliated Proteins	Clec2g
Matrisome-associated	ECM-affiliated Proteins	Clec2h
Matrisome-associated	ECM-affiliated Proteins	Clec2i
Matrisome-associated	ECM-affiliated Proteins	Clec2j
Matrisome-associated	ECM-affiliated Proteins	Clec2l
Matrisome-associated	ECM-affiliated Proteins	Clec3a
Matrisome-associated	ECM-affiliated Proteins	Clec3b
Matrisome-associated	ECM-affiliated Proteins	Clec4a1
Matrisome-associated	ECM-affiliated Proteins	Clec4a2
Matrisome-associated	ECM-affiliated Proteins	Clec4a3
Matrisome-associated	ECM-affiliated Proteins	Clec4a4
Matrisome-associated	ECM-affiliated Proteins	Clec4b1
Matrisome-associated	ECM-affiliated Proteins	Clec4b2
Matrisome-associated	ECM-affiliated Proteins	Clec4d
Matrisome-associated	ECM-affiliated Proteins	Clec4e
Matrisome-associated	ECM-affiliated Proteins	Clec4f
Matrisome-associated	ECM-affiliated Proteins	Clec4g
Matrisome-associated	ECM-affiliated Proteins	Clec4n
Matrisome-associated	ECM-affiliated Proteins	Clec5a
Matrisome-associated	ECM-affiliated Proteins	Clec7a
Matrisome-associated	ECM-affiliated Proteins	Clec9a
Matrisome-associated	ECM-affiliated Proteins	Colec10
Matrisome-associated	ECM-affiliated Proteins	Colec11
Matrisome-associated	ECM-affiliated Proteins	Colec12
Matrisome-associated	ECM-affiliated Proteins	Cspg4
Matrisome-associated	ECM-affiliated Proteins	Cspg5
Matrisome-associated	ECM-affiliated Proteins	Elfn1
Matrisome-associated	ECM-affiliated Proteins	Elfn2
Matrisome-associated	ECM-affiliated Proteins	Emcn
Matrisome-associated	ECM-affiliated Proteins	Fcna
Matrisome-associated	ECM-affiliated Proteins	Fcnb
Matrisome-associated	ECM-affiliated Proteins	Frem1
Matrisome-associated	ECM-affiliated Proteins	Frem2
Matrisome-associated	ECM-affiliated Proteins	Frem3
Matrisome-associated	ECM-affiliated Proteins	Gm7534
Matrisome-associated	ECM-affiliated Proteins	Gm9573
Matrisome-associated	ECM-affiliated Proteins	Gpc1
Matrisome-associated	ECM-affiliated Proteins	Gpc2
Matrisome-associated	ECM-affiliated Proteins	Gpc3
Matrisome-associated	ECM-affiliated Proteins	Gpc4
Matrisome-associated	ECM-affiliated Proteins	Gpc5
Matrisome-associated	ECM-affiliated Proteins	Gpc6
Matrisome-associated	ECM-affiliated Proteins	Grem1
Matrisome-associated	ECM-affiliated Proteins	Grifin
Matrisome-associated	ECM-affiliated Proteins	Hpx
Matrisome-associated	ECM-affiliated Proteins	Itln1
Matrisome-associated	ECM-affiliated Proteins	Itlnb
Matrisome-associated	ECM-affiliated Proteins	Lgals1
Matrisome-associated	ECM-affiliated Proteins	Lgals12
Matrisome-associated	ECM-affiliated Proteins	Lgals2
Matrisome-associated	ECM-affiliated Proteins	Lgals3
Matrisome-associated	ECM-affiliated Proteins	Lgals4
Matrisome-associated	ECM-affiliated Proteins	Lgals6
Matrisome-associated	ECM-affiliated Proteins	Lgals7
Matrisome-associated	ECM-affiliated Proteins	Lgals8
Matrisome-associated	ECM-affiliated Proteins	Lgals9
Matrisome-associated	ECM-affiliated Proteins	Lgalsl
Matrisome-associated	ECM-affiliated Proteins	Lman1
Matrisome-associated	ECM-affiliated Proteins	Lman1l
Matrisome-associated	ECM-affiliated Proteins	Mbl1
Matrisome-associated	ECM-affiliated Proteins	Mbl2
Matrisome-associated	ECM-affiliated Proteins	Muc1
Matrisome-associated	ECM-affiliated Proteins	Muc13
Matrisome-associated	ECM-affiliated Proteins	Muc15
Matrisome-associated	ECM-affiliated Proteins	Muc16
Matrisome-associated	ECM-affiliated Proteins	Muc19
Matrisome-associated	ECM-affiliated Proteins	Muc2
Matrisome-associated	ECM-affiliated Proteins	Muc20
Matrisome-associated	ECM-affiliated Proteins	Muc3
Matrisome-associated	ECM-affiliated Proteins	Muc4
Matrisome-associated	ECM-affiliated Proteins	Muc5ac
Matrisome-associated	ECM-affiliated Proteins	Muc5b
Matrisome-associated	ECM-affiliated Proteins	Muc6
Matrisome-associated	ECM-affiliated Proteins	Mucl1
Matrisome-associated	ECM-affiliated Proteins	Ovgp1
Matrisome-associated	ECM-affiliated Proteins	Parm1
Matrisome-associated	ECM-affiliated Proteins	Plxdc1
Matrisome-associated	ECM-affiliated Proteins	Plxdc2
Matrisome-associated	ECM-affiliated Proteins	Plxna1
Matrisome-associated	ECM-affiliated Proteins	Plxna2
Matrisome-associated	ECM-affiliated Proteins	Plxna3
Matrisome-associated	ECM-affiliated Proteins	Plxna4
Matrisome-associated	ECM-affiliated Proteins	Plxnb1
Matrisome-associated	ECM-affiliated Proteins	Plxnb2
Matrisome-associated	ECM-affiliated Proteins	Plxnb3
Matrisome-associated	ECM-affiliated Proteins	Plxnc1
Matrisome-associated	ECM-affiliated Proteins	Plxnd1
Matrisome-associated	ECM-affiliated Proteins	Prol1
Matrisome-associated	ECM-affiliated Proteins	Reg1
Matrisome-associated	ECM-affiliated Proteins	Reg2
Matrisome-associated	ECM-affiliated Proteins	Reg3a
Matrisome-associated	ECM-affiliated Proteins	Reg3b
Matrisome-associated	ECM-affiliated Proteins	Reg3d
Matrisome-associated	ECM-affiliated Proteins	Reg3g
Matrisome-associated	ECM-affiliated Proteins	Reg4
Matrisome-associated	ECM-affiliated Proteins	Sdc1
Matrisome-associated	ECM-affiliated Proteins	Sdc2
Matrisome-associated	ECM-affiliated Proteins	Sdc3
Matrisome-associated	ECM-affiliated Proteins	Sdc4
Matrisome-associated	ECM-affiliated Proteins	Sema3a
Matrisome-associated	ECM-affiliated Proteins	Sema3b
Matrisome-associated	ECM-affiliated Proteins	Sema3c
Matrisome-associated	ECM-affiliated Proteins	Sema3d
Matrisome-associated	ECM-affiliated Proteins	Sema3e
Matrisome-associated	ECM-affiliated Proteins	Sema3f
Matrisome-associated	ECM-affiliated Proteins	Sema3g
Matrisome-associated	ECM-affiliated Proteins	Sema4a
Matrisome-associated	ECM-affiliated Proteins	Sema4b
Matrisome-associated	ECM-affiliated Proteins	Sema4c
Matrisome-associated	ECM-affiliated Proteins	Sema4d
Matrisome-associated	ECM-affiliated Proteins	Sema4f
Matrisome-associated	ECM-affiliated Proteins	Sema4g
Matrisome-associated	ECM-affiliated Proteins	Sema5a
Matrisome-associated	ECM-affiliated Proteins	Sema5b
Matrisome-associated	ECM-affiliated Proteins	Sema6a
Matrisome-associated	ECM-affiliated Proteins	Sema6b
Matrisome-associated	ECM-affiliated Proteins	Sema6c
Matrisome-associated	ECM-affiliated Proteins	Sema6d
Matrisome-associated	ECM-affiliated Proteins	Sema7a
Matrisome-associated	ECM-affiliated Proteins	Sfta2
Matrisome-associated	ECM-affiliated Proteins	Sftpa1
Matrisome-associated	ECM-affiliated Proteins	Sftpb
Matrisome-associated	ECM-affiliated Proteins	Sftpc
Matrisome-associated	ECM-affiliated Proteins	Sftpd
Matrisome-associated	ECM Regulators	1810010H24Rik
Matrisome-associated	ECM Regulators	2010005H15Rik
Matrisome-associated	ECM Regulators	8030411F24Rik
Matrisome-associated	ECM Regulators	9230104L09Rik
Matrisome-associated	ECM Regulators	A2m
Matrisome-associated	ECM Regulators	Adam10
Matrisome-associated	ECM Regulators	Adam11
Matrisome-associated	ECM Regulators	Adam12
Matrisome-associated	ECM Regulators	Adam15
Matrisome-associated	ECM Regulators	Adam17
Matrisome-associated	ECM Regulators	Adam18
Matrisome-associated	ECM Regulators	Adam19
Matrisome-associated	ECM Regulators	Adam1a
Matrisome-associated	ECM Regulators	Adam1b
Matrisome-associated	ECM Regulators	Adam2
Matrisome-associated	ECM Regulators	Adam20
Matrisome-associated	ECM Regulators	Adam21
Matrisome-associated	ECM Regulators	Adam22
Matrisome-associated	ECM Regulators	Adam23
Matrisome-associated	ECM Regulators	Adam24
Matrisome-associated	ECM Regulators	Adam25
Matrisome-associated	ECM Regulators	Adam26a
Matrisome-associated	ECM Regulators	Adam26b
Matrisome-associated	ECM Regulators	Adam28
Matrisome-associated	ECM Regulators	Adam29
Matrisome-associated	ECM Regulators	Adam3
Matrisome-associated	ECM Regulators	Adam30
Matrisome-associated	ECM Regulators	Adam32
Matrisome-associated	ECM Regulators	Adam33
Matrisome-associated	ECM Regulators	Adam34
Matrisome-associated	ECM Regulators	Adam39
Matrisome-associated	ECM Regulators	Adam4
Matrisome-associated	ECM Regulators	Adam5
Matrisome-associated	ECM Regulators	Adam6a
Matrisome-associated	ECM Regulators	Adam6b
Matrisome-associated	ECM Regulators	Adam7
Matrisome-associated	ECM Regulators	Adam8
Matrisome-associated	ECM Regulators	Adam9
Matrisome-associated	ECM Regulators	Adamdec1
Matrisome-associated	ECM Regulators	Adamts1
Matrisome-associated	ECM Regulators	Adamts10
Matrisome-associated	ECM Regulators	Adamts12
Matrisome-associated	ECM Regulators	Adamts13
Matrisome-associated	ECM Regulators	Adamts14
Matrisome-associated	ECM Regulators	Adamts15
Matrisome-associated	ECM Regulators	Adamts16
Matrisome-associated	ECM Regulators	Adamts17
Matrisome-associated	ECM Regulators	Adamts18
Matrisome-associated	ECM Regulators	Adamts19
Matrisome-associated	ECM Regulators	Adamts2
Matrisome-associated	ECM Regulators	Adamts20
Matrisome-associated	ECM Regulators	Adamts3
Matrisome-associated	ECM Regulators	Adamts4
Matrisome-associated	ECM Regulators	Adamts5
Matrisome-associated	ECM Regulators	Adamts6
Matrisome-associated	ECM Regulators	Adamts7
Matrisome-associated	ECM Regulators	Adamts8
Matrisome-associated	ECM Regulators	Adamts9
Matrisome-associated	ECM Regulators	Adamtsl1
Matrisome-associated	ECM Regulators	Adamtsl2
Matrisome-associated	ECM Regulators	Adamtsl3
Matrisome-associated	ECM Regulators	Adamtsl4
Matrisome-associated	ECM Regulators	Adamtsl5
Matrisome-associated	ECM Regulators	Agt
Matrisome-associated	ECM Regulators	AI182371
Matrisome-associated	ECM Regulators	Ambp
Matrisome-associated	ECM Regulators	Astl
Matrisome-associated	ECM Regulators	BC048546
Matrisome-associated	ECM Regulators	BC051665
Matrisome-associated	ECM Regulators	BC100530
Matrisome-associated	ECM Regulators	BC117090
Matrisome-associated	ECM Regulators	Bmp1
Matrisome-associated	ECM Regulators	Cd109
Matrisome-associated	ECM Regulators	Cela1
Matrisome-associated	ECM Regulators	Cela2a
Matrisome-associated	ECM Regulators	Cela3b
Matrisome-associated	ECM Regulators	Cpn2
Matrisome-associated	ECM Regulators	Cst10
Matrisome-associated	ECM Regulators	Cst11
Matrisome-associated	ECM Regulators	Cst12
Matrisome-associated	ECM Regulators	Cst13
Matrisome-associated	ECM Regulators	Cst3
Matrisome-associated	ECM Regulators	Cst6
Matrisome-associated	ECM Regulators	Cst7
Matrisome-associated	ECM Regulators	Cst8
Matrisome-associated	ECM Regulators	Cst9
Matrisome-associated	ECM Regulators	Csta1
Matrisome-associated	ECM Regulators	Cstb
Matrisome-associated	ECM Regulators	Cstl1
Matrisome-associated	ECM Regulators	Cts3
Matrisome-associated	ECM Regulators	Cts6
Matrisome-associated	ECM Regulators	Cts7
Matrisome-associated	ECM Regulators	Cts8
Matrisome-associated	ECM Regulators	Ctsa
Matrisome-associated	ECM Regulators	Ctsb
Matrisome-associated	ECM Regulators	Ctsc
Matrisome-associated	ECM Regulators	Ctsd
Matrisome-associated	ECM Regulators	Ctse
Matrisome-associated	ECM Regulators	Ctsf
Matrisome-associated	ECM Regulators	Ctsg
Matrisome-associated	ECM Regulators	Ctsh
Matrisome-associated	ECM Regulators	Ctsj
Matrisome-associated	ECM Regulators	Ctsk
Matrisome-associated	ECM Regulators	Ctsl
Matrisome-associated	ECM Regulators	Ctsll3
Matrisome-associated	ECM Regulators	Ctsm
Matrisome-associated	ECM Regulators	Ctso
Matrisome-associated	ECM Regulators	Ctsq
Matrisome-associated	ECM Regulators	Ctsr
Matrisome-associated	ECM Regulators	Ctss
Matrisome-associated	ECM Regulators	Ctsw
Matrisome-associated	ECM Regulators	Ctsz
Matrisome-associated	ECM Regulators	Egln1
Matrisome-associated	ECM Regulators	Egln2
Matrisome-associated	ECM Regulators	Egln3
Matrisome-associated	ECM Regulators	Elane
Matrisome-associated	ECM Regulators	F10
Matrisome-associated	ECM Regulators	F12
Matrisome-associated	ECM Regulators	F13a1
Matrisome-associated	ECM Regulators	F13b
Matrisome-associated	ECM Regulators	F2
Matrisome-associated	ECM Regulators	F7
Matrisome-associated	ECM Regulators	F9
Matrisome-associated	ECM Regulators	Fam20a
Matrisome-associated	ECM Regulators	Fam20b
Matrisome-associated	ECM Regulators	Fam20c
Matrisome-associated	ECM Regulators	Gm10334
Matrisome-associated	ECM Regulators	Gm13011
Matrisome-associated	ECM Regulators	Gm4758
Matrisome-associated	ECM Regulators	Gm4787
Matrisome-associated	ECM Regulators	Gm5347
Matrisome-associated	ECM Regulators	Gm5409
Matrisome-associated	ECM Regulators	Gm5416
Matrisome-associated	ECM Regulators	Gm5483
Matrisome-associated	ECM Regulators	Gm5771
Matrisome-associated	ECM Regulators	Habp2
Matrisome-associated	ECM Regulators	Hpse
Matrisome-associated	ECM Regulators	Hpse2
Matrisome-associated	ECM Regulators	Hrg
Matrisome-associated	ECM Regulators	Htra1
Matrisome-associated	ECM Regulators	Htra3
Matrisome-associated	ECM Regulators	Htra4
Matrisome-associated	ECM Regulators	Hyal1
Matrisome-associated	ECM Regulators	Hyal2
Matrisome-associated	ECM Regulators	Hyal3
Matrisome-associated	ECM Regulators	Hyal4
Matrisome-associated	ECM Regulators	Hyal5
Matrisome-associated	ECM Regulators	Hyal6
Matrisome-associated	ECM Regulators	Itih1
Matrisome-associated	ECM Regulators	Itih2
Matrisome-associated	ECM Regulators	Itih3
Matrisome-associated	ECM Regulators	Itih4
Matrisome-associated	ECM Regulators	Itih5
Matrisome-associated	ECM Regulators	Kazald1
Matrisome-associated	ECM Regulators	Kng1
Matrisome-associated	ECM Regulators	Kng2
Matrisome-associated	ECM Regulators	Ky
Matrisome-associated	ECM Regulators	Lepre1
Matrisome-associated	ECM Regulators	Leprel1
Matrisome-associated	ECM Regulators	Leprel2
Matrisome-associated	ECM Regulators	Lox
Matrisome-associated	ECM Regulators	Loxl1
Matrisome-associated	ECM Regulators	Loxl2
Matrisome-associated	ECM Regulators	Loxl3
Matrisome-associated	ECM Regulators	Loxl4
Matrisome-associated	ECM Regulators	Masp1
Matrisome-associated	ECM Regulators	Masp2
Matrisome-associated	ECM Regulators	Mep1a
Matrisome-associated	ECM Regulators	Mep1b
Matrisome-associated	ECM Regulators	Mmp10
Matrisome-associated	ECM Regulators	Mmp11
Matrisome-associated	ECM Regulators	Mmp12
Matrisome-associated	ECM Regulators	Mmp13
Matrisome-associated	ECM Regulators	Mmp14
Matrisome-associated	ECM Regulators	Mmp15
Matrisome-associated	ECM Regulators	Mmp16
Matrisome-associated	ECM Regulators	Mmp17
Matrisome-associated	ECM Regulators	Mmp19
Matrisome-associated	ECM Regulators	Mmp1a
Matrisome-associated	ECM Regulators	Mmp1b
Matrisome-associated	ECM Regulators	Mmp2
Matrisome-associated	ECM Regulators	Mmp20
Matrisome-associated	ECM Regulators	Mmp21
Matrisome-associated	ECM Regulators	Mmp23
Matrisome-associated	ECM Regulators	Mmp24
Matrisome-associated	ECM Regulators	Mmp25
Matrisome-associated	ECM Regulators	Mmp27
Matrisome-associated	ECM Regulators	Mmp28
Matrisome-associated	ECM Regulators	Mmp3
Matrisome-associated	ECM Regulators	Mmp7
Matrisome-associated	ECM Regulators	Mmp8
Matrisome-associated	ECM Regulators	Mmp9
Matrisome-associated	ECM Regulators	Mug2
Matrisome-associated	ECM Regulators	Ngly1
Matrisome-associated	ECM Regulators	Ogfod1
Matrisome-associated	ECM Regulators	Ogfod2
Matrisome-associated	ECM Regulators	P4ha1
Matrisome-associated	ECM Regulators	P4ha2
Matrisome-associated	ECM Regulators	P4ha3
Matrisome-associated	ECM Regulators	P4htm
Matrisome-associated	ECM Regulators	Pamr1
Matrisome-associated	ECM Regulators	Pappa
Matrisome-associated	ECM Regulators	Pappa2
Matrisome-associated	ECM Regulators	Pcsk5
Matrisome-associated	ECM Regulators	Pcsk6
Matrisome-associated	ECM Regulators	Plat
Matrisome-associated	ECM Regulators	Plau
Matrisome-associated	ECM Regulators	Plg
Matrisome-associated	ECM Regulators	Plod1
Matrisome-associated	ECM Regulators	Plod2
Matrisome-associated	ECM Regulators	Plod3
Matrisome-associated	ECM Regulators	Prss1
Matrisome-associated	ECM Regulators	Prss12
Matrisome-associated	ECM Regulators	Prss2
Matrisome-associated	ECM Regulators	Prss3
Matrisome-associated	ECM Regulators	Pzp
Matrisome-associated	ECM Regulators	Serpina10
Matrisome-associated	ECM Regulators	Serpina11
Matrisome-associated	ECM Regulators	Serpina12
Matrisome-associated	ECM Regulators	Serpina1a
Matrisome-associated	ECM Regulators	Serpina1b
Matrisome-associated	ECM Regulators	Serpina1c
Matrisome-associated	ECM Regulators	Serpina1d
Matrisome-associated	ECM Regulators	Serpina1e
Matrisome-associated	ECM Regulators	Serpina1f
Matrisome-associated	ECM Regulators	Serpina3a
Matrisome-associated	ECM Regulators	Serpina3b
Matrisome-associated	ECM Regulators	Serpina3c
Matrisome-associated	ECM Regulators	Serpina3f
Matrisome-associated	ECM Regulators	Serpina3g
Matrisome-associated	ECM Regulators	Serpina3k
Matrisome-associated	ECM Regulators	Serpina3m
Matrisome-associated	ECM Regulators	Serpina3n
Matrisome-associated	ECM Regulators	Serpina5
Matrisome-associated	ECM Regulators	Serpina6
Matrisome-associated	ECM Regulators	Serpina7
Matrisome-associated	ECM Regulators	Serpina9
Matrisome-associated	ECM Regulators	Serpinb10
Matrisome-associated	ECM Regulators	Serpinb11
Matrisome-associated	ECM Regulators	Serpinb12
Matrisome-associated	ECM Regulators	Serpinb13
Matrisome-associated	ECM Regulators	Serpinb1a
Matrisome-associated	ECM Regulators	Serpinb1b
Matrisome-associated	ECM Regulators	Serpinb1c
Matrisome-associated	ECM Regulators	Serpinb2
Matrisome-associated	ECM Regulators	Serpinb3a
Matrisome-associated	ECM Regulators	Serpinb3b
Matrisome-associated	ECM Regulators	Serpinb3c
Matrisome-associated	ECM Regulators	Serpinb3d
Matrisome-associated	ECM Regulators	Serpinb5
Matrisome-associated	ECM Regulators	Serpinb6a
Matrisome-associated	ECM Regulators	Serpinb6b
Matrisome-associated	ECM Regulators	Serpinb6c
Matrisome-associated	ECM Regulators	Serpinb6d
Matrisome-associated	ECM Regulators	Serpinb7
Matrisome-associated	ECM Regulators	Serpinb8
Matrisome-associated	ECM Regulators	Serpinb9
Matrisome-associated	ECM Regulators	Serpinb9b
Matrisome-associated	ECM Regulators	Serpinb9c
Matrisome-associated	ECM Regulators	Serpinb9d
Matrisome-associated	ECM Regulators	Serpinb9e
Matrisome-associated	ECM Regulators	Serpinb9f
Matrisome-associated	ECM Regulators	Serpinb9g
Matrisome-associated	ECM Regulators	Serpinc1
Matrisome-associated	ECM Regulators	Serpind1
Matrisome-associated	ECM Regulators	Serpine1
Matrisome-associated	ECM Regulators	Serpine2
Matrisome-associated	ECM Regulators	Serpine3
Matrisome-associated	ECM Regulators	Serpinf1
Matrisome-associated	ECM Regulators	Serpinf2
Matrisome-associated	ECM Regulators	Serping1
Matrisome-associated	ECM Regulators	Serpinh1
Matrisome-associated	ECM Regulators	Serpini1
Matrisome-associated	ECM Regulators	Serpini2
Matrisome-associated	ECM Regulators	Slpi
Matrisome-associated	ECM Regulators	Spam1
Matrisome-associated	ECM Regulators	Spinkl
Matrisome-associated	ECM Regulators	St14
Matrisome-associated	ECM Regulators	Stfa1
Matrisome-associated	ECM Regulators	Stfa2
Matrisome-associated	ECM Regulators	Stfa2l1
Matrisome-associated	ECM Regulators	Stfa3
Matrisome-associated	ECM Regulators	Sulf1
Matrisome-associated	ECM Regulators	Sulf2
Matrisome-associated	ECM Regulators	Tgm1
Matrisome-associated	ECM Regulators	Tgm2
Matrisome-associated	ECM Regulators	Tgm3
Matrisome-associated	ECM Regulators	Tgm4
Matrisome-associated	ECM Regulators	Tgm5
Matrisome-associated	ECM Regulators	Tgm6
Matrisome-associated	ECM Regulators	Tgm7
Matrisome-associated	ECM Regulators	Timp1
Matrisome-associated	ECM Regulators	Timp2
Matrisome-associated	ECM Regulators	Timp3
Matrisome-associated	ECM Regulators	Timp4
Matrisome-associated	ECM Regulators	Tll1
Matrisome-associated	ECM Regulators	Tll2
Matrisome-associated	ECM Regulators	Tmprss15
Matrisome-associated	ECM Regulators	Tpbpa
Matrisome-associated	ECM Regulators	Tpbpb
Matrisome-associated	ECM Regulators	Try10
Matrisome-associated	ECM Regulators	Try4
Matrisome-associated	ECM Regulators	Try5
Matrisome-associated	ECM Regulators	U06147
Matrisome-associated	Secreted Factors	Amh
Matrisome-associated	Secreted Factors	Angpt1
Matrisome-associated	Secreted Factors	Angpt2
Matrisome-associated	Secreted Factors	Angpt4
Matrisome-associated	Secreted Factors	Angptl1
Matrisome-associated	Secreted Factors	Angptl2
Matrisome-associated	Secreted Factors	Angptl3
Matrisome-associated	Secreted Factors	Angptl4
Matrisome-associated	Secreted Factors	Angptl6
Matrisome-associated	Secreted Factors	Angptl7
Matrisome-associated	Secreted Factors	Areg
Matrisome-associated	Secreted Factors	Artn
Matrisome-associated	Secreted Factors	Bdnf
Matrisome-associated	Secreted Factors	Bmp10
Matrisome-associated	Secreted Factors	Bmp15
Matrisome-associated	Secreted Factors	Bmp2
Matrisome-associated	Secreted Factors	Bmp3
Matrisome-associated	Secreted Factors	Bmp4
Matrisome-associated	Secreted Factors	Bmp5
Matrisome-associated	Secreted Factors	Bmp6
Matrisome-associated	Secreted Factors	Bmp7
Matrisome-associated	Secreted Factors	Bmp8a
Matrisome-associated	Secreted Factors	Bmp8b
Matrisome-associated	Secreted Factors	Brinp2
Matrisome-associated	Secreted Factors	Brinp3
Matrisome-associated	Secreted Factors	Btc
Matrisome-associated	Secreted Factors	Cbln1
Matrisome-associated	Secreted Factors	Cbln2
Matrisome-associated	Secreted Factors	Cbln3
Matrisome-associated	Secreted Factors	Cbln4
Matrisome-associated	Secreted Factors	Ccbe1
Matrisome-associated	Secreted Factors	Ccl1
Matrisome-associated	Secreted Factors	Ccl11
Matrisome-associated	Secreted Factors	Ccl12
Matrisome-associated	Secreted Factors	Ccl17
Matrisome-associated	Secreted Factors	Ccl19
Matrisome-associated	Secreted Factors	Ccl2
Matrisome-associated	Secreted Factors	Ccl20
Matrisome-associated	Secreted Factors	Ccl21a
Matrisome-associated	Secreted Factors	Ccl21b
Matrisome-associated	Secreted Factors	Ccl21c
Matrisome-associated	Secreted Factors	Ccl22
Matrisome-associated	Secreted Factors	Ccl24
Matrisome-associated	Secreted Factors	Ccl25
Matrisome-associated	Secreted Factors	Ccl26
Matrisome-associated	Secreted Factors	Ccl27a
Matrisome-associated	Secreted Factors	Ccl28
Matrisome-associated	Secreted Factors	Ccl3
Matrisome-associated	Secreted Factors	Ccl4
Matrisome-associated	Secreted Factors	Ccl5
Matrisome-associated	Secreted Factors	Ccl6
Matrisome-associated	Secreted Factors	Ccl7
Matrisome-associated	Secreted Factors	Ccl8
Matrisome-associated	Secreted Factors	Ccl9
Matrisome-associated	Secreted Factors	Cfc1
Matrisome-associated	Secreted Factors	Chrd
Matrisome-associated	Secreted Factors	Chrdl1
Matrisome-associated	Secreted Factors	Chrdl2
Matrisome-associated	Secreted Factors	Clcf1
Matrisome-associated	Secreted Factors	Cntf
Matrisome-associated	Secreted Factors	Crhbp
Matrisome-associated	Secreted Factors	Crlf1
Matrisome-associated	Secreted Factors	Crlf3
Matrisome-associated	Secreted Factors	Crnn
Matrisome-associated	Secreted Factors	Csf1
Matrisome-associated	Secreted Factors	Csf2
Matrisome-associated	Secreted Factors	Csf3
Matrisome-associated	Secreted Factors	Ctf1
Matrisome-associated	Secreted Factors	Ctf2
Matrisome-associated	Secreted Factors	Cx3cl1
Matrisome-associated	Secreted Factors	Cxcl1
Matrisome-associated	Secreted Factors	Cxcl10
Matrisome-associated	Secreted Factors	Cxcl11
Matrisome-associated	Secreted Factors	Cxcl12
Matrisome-associated	Secreted Factors	Cxcl13
Matrisome-associated	Secreted Factors	Cxcl14
Matrisome-associated	Secreted Factors	Cxcl15
Matrisome-associated	Secreted Factors	Cxcl2
Matrisome-associated	Secreted Factors	Cxcl3
Matrisome-associated	Secreted Factors	Cxcl5
Matrisome-associated	Secreted Factors	Cxcl9
Matrisome-associated	Secreted Factors	Dhh
Matrisome-associated	Secreted Factors	Ebi3
Matrisome-associated	Secreted Factors	Eda
Matrisome-associated	Secreted Factors	Egf
Matrisome-associated	Secreted Factors	Egfl6
Matrisome-associated	Secreted Factors	Egfl7
Matrisome-associated	Secreted Factors	Egfl8
Matrisome-associated	Secreted Factors	Epgn
Matrisome-associated	Secreted Factors	Epo
Matrisome-associated	Secreted Factors	Ereg
Matrisome-associated	Secreted Factors	Fam132a
Matrisome-associated	Secreted Factors	Fam132b
Matrisome-associated	Secreted Factors	Fasl
Matrisome-associated	Secreted Factors	Fgf1
Matrisome-associated	Secreted Factors	Fgf10
Matrisome-associated	Secreted Factors	Fgf11
Matrisome-associated	Secreted Factors	Fgf12
Matrisome-associated	Secreted Factors	Fgf13
Matrisome-associated	Secreted Factors	Fgf14
Matrisome-associated	Secreted Factors	Fgf15
Matrisome-associated	Secreted Factors	Fgf16
Matrisome-associated	Secreted Factors	Fgf17
Matrisome-associated	Secreted Factors	Fgf18
Matrisome-associated	Secreted Factors	Fgf2
Matrisome-associated	Secreted Factors	Fgf20
Matrisome-associated	Secreted Factors	Fgf21
Matrisome-associated	Secreted Factors	Fgf22
Matrisome-associated	Secreted Factors	Fgf23
Matrisome-associated	Secreted Factors	Fgf3
Matrisome-associated	Secreted Factors	Fgf4
Matrisome-associated	Secreted Factors	Fgf5
Matrisome-associated	Secreted Factors	Fgf6
Matrisome-associated	Secreted Factors	Fgf7
Matrisome-associated	Secreted Factors	Fgf8
Matrisome-associated	Secreted Factors	Fgf9
Matrisome-associated	Secreted Factors	Fgfbp1
Matrisome-associated	Secreted Factors	Fgfbp3
Matrisome-associated	Secreted Factors	Figf
Matrisome-associated	Secreted Factors	Flg
Matrisome-associated	Secreted Factors	Flg2
Matrisome-associated	Secreted Factors	Flt3l
Matrisome-associated	Secreted Factors	Frzb
Matrisome-associated	Secreted Factors	Fst
Matrisome-associated	Secreted Factors	Fstl1
Matrisome-associated	Secreted Factors	Fstl3
Matrisome-associated	Secreted Factors	Gdf1
Matrisome-associated	Secreted Factors	Gdf10
Matrisome-associated	Secreted Factors	Gdf11
Matrisome-associated	Secreted Factors	Gdf15
Matrisome-associated	Secreted Factors	Gdf2
Matrisome-associated	Secreted Factors	Gdf3
Matrisome-associated	Secreted Factors	Gdf5
Matrisome-associated	Secreted Factors	Gdf6
Matrisome-associated	Secreted Factors	Gdf7
Matrisome-associated	Secreted Factors	Gdf9
Matrisome-associated	Secreted Factors	Gdnf
Matrisome-associated	Secreted Factors	Gh
Matrisome-associated	Secreted Factors	Gm13271
Matrisome-associated	Secreted Factors	Gm13272
Matrisome-associated	Secreted Factors	Gm13275
Matrisome-associated	Secreted Factors	Gm13276
Matrisome-associated	Secreted Factors	Gm13277
Matrisome-associated	Secreted Factors	Gm13278
Matrisome-associated	Secreted Factors	Gm13279
Matrisome-associated	Secreted Factors	Gm13283
Matrisome-associated	Secreted Factors	Gm13285
Matrisome-associated	Secreted Factors	Gm13287
Matrisome-associated	Secreted Factors	Gm13288
Matrisome-associated	Secreted Factors	Gm13289
Matrisome-associated	Secreted Factors	Gm13290
Matrisome-associated	Secreted Factors	Gm13306
Matrisome-associated	Secreted Factors	Gm5849
Matrisome-associated	Secreted Factors	Hbegf
Matrisome-associated	Secreted Factors	Hcfc1
Matrisome-associated	Secreted Factors	Hcfc2
Matrisome-associated	Secreted Factors	Hgf
Matrisome-associated	Secreted Factors	Hgfac
Matrisome-associated	Secreted Factors	Hhip
Matrisome-associated	Secreted Factors	Hrnr
Matrisome-associated	Secreted Factors	Ifna1
Matrisome-associated	Secreted Factors	Ifna11
Matrisome-associated	Secreted Factors	Ifna12
Matrisome-associated	Secreted Factors	Ifna13
Matrisome-associated	Secreted Factors	Ifna14
Matrisome-associated	Secreted Factors	Ifna15
Matrisome-associated	Secreted Factors	Ifna16
Matrisome-associated	Secreted Factors	Ifna2
Matrisome-associated	Secreted Factors	Ifna4
Matrisome-associated	Secreted Factors	Ifna5
Matrisome-associated	Secreted Factors	Ifna6
Matrisome-associated	Secreted Factors	Ifna7
Matrisome-associated	Secreted Factors	Ifna9
Matrisome-associated	Secreted Factors	Ifnab
Matrisome-associated	Secreted Factors	Ifnb1
Matrisome-associated	Secreted Factors	Ifne
Matrisome-associated	Secreted Factors	Ifng
Matrisome-associated	Secreted Factors	Ifnk
Matrisome-associated	Secreted Factors	Ifnz
Matrisome-associated	Secreted Factors	Igf1
Matrisome-associated	Secreted Factors	Igf2
Matrisome-associated	Secreted Factors	Ihh
Matrisome-associated	Secreted Factors	Il10
Matrisome-associated	Secreted Factors	Il11
Matrisome-associated	Secreted Factors	Il12a
Matrisome-associated	Secreted Factors	Il12b
Matrisome-associated	Secreted Factors	Il13
Matrisome-associated	Secreted Factors	Il15
Matrisome-associated	Secreted Factors	Il16
Matrisome-associated	Secreted Factors	Il17a
Matrisome-associated	Secreted Factors	Il17b
Matrisome-associated	Secreted Factors	Il17c
Matrisome-associated	Secreted Factors	Il17d
Matrisome-associated	Secreted Factors	Il17f
Matrisome-associated	Secreted Factors	Il18
Matrisome-associated	Secreted Factors	Il19
Matrisome-associated	Secreted Factors	Il1a
Matrisome-associated	Secreted Factors	Il1b
Matrisome-associated	Secreted Factors	Il1f10
Matrisome-associated	Secreted Factors	Il1f5
Matrisome-associated	Secreted Factors	Il1f6
Matrisome-associated	Secreted Factors	Il1f8
Matrisome-associated	Secreted Factors	Il1f9
Matrisome-associated	Secreted Factors	Il1rn
Matrisome-associated	Secreted Factors	Il2
Matrisome-associated	Secreted Factors	Il20
Matrisome-associated	Secreted Factors	Il22
Matrisome-associated	Secreted Factors	Il23a
Matrisome-associated	Secreted Factors	Il24
Matrisome-associated	Secreted Factors	Il25
Matrisome-associated	Secreted Factors	Il3
Matrisome-associated	Secreted Factors	Il34
Matrisome-associated	Secreted Factors	Il4
Matrisome-associated	Secreted Factors	Il5
Matrisome-associated	Secreted Factors	Il6
Matrisome-associated	Secreted Factors	Il7
Matrisome-associated	Secreted Factors	Il9
Matrisome-associated	Secreted Factors	Inha
Matrisome-associated	Secreted Factors	Inhba
Matrisome-associated	Secreted Factors	Inhbb
Matrisome-associated	Secreted Factors	Inhbc
Matrisome-associated	Secreted Factors	Inhbe
Matrisome-associated	Secreted Factors	Ins1
Matrisome-associated	Secreted Factors	Ins2
Matrisome-associated	Secreted Factors	Insl3
Matrisome-associated	Secreted Factors	Insl5
Matrisome-associated	Secreted Factors	Insl6
Matrisome-associated	Secreted Factors	Ism1
Matrisome-associated	Secreted Factors	Ism2
Matrisome-associated	Secreted Factors	Kitl
Matrisome-associated	Secreted Factors	Lefty1
Matrisome-associated	Secreted Factors	Lefty2
Matrisome-associated	Secreted Factors	Lep
Matrisome-associated	Secreted Factors	Lif
Matrisome-associated	Secreted Factors	Lta
Matrisome-associated	Secreted Factors	Ltb
Matrisome-associated	Secreted Factors	Mdk
Matrisome-associated	Secreted Factors	Megf10
Matrisome-associated	Secreted Factors	Megf11
Matrisome-associated	Secreted Factors	Megf6
Matrisome-associated	Secreted Factors	Megf8
Matrisome-associated	Secreted Factors	Megf9
Matrisome-associated	Secreted Factors	Mst1
Matrisome-associated	Secreted Factors	Mstn
Matrisome-associated	Secreted Factors	Ngf
Matrisome-associated	Secreted Factors	Nodal
Matrisome-associated	Secreted Factors	Nrg1
Matrisome-associated	Secreted Factors	Nrg2
Matrisome-associated	Secreted Factors	Nrg3
Matrisome-associated	Secreted Factors	Nrg4
Matrisome-associated	Secreted Factors	Nrtn
Matrisome-associated	Secreted Factors	Ntf3
Matrisome-associated	Secreted Factors	Ntf5
Matrisome-associated	Secreted Factors	Osm
Matrisome-associated	Secreted Factors	Pdgfa
Matrisome-associated	Secreted Factors	Pdgfb
Matrisome-associated	Secreted Factors	Pdgfc
Matrisome-associated	Secreted Factors	Pdgfd
Matrisome-associated	Secreted Factors	Pf4
Matrisome-associated	Secreted Factors	Pgf
Matrisome-associated	Secreted Factors	Pik3ip1
Matrisome-associated	Secreted Factors	Ppbp
Matrisome-associated	Secreted Factors	Prl
Matrisome-associated	Secreted Factors	Prl2a1
Matrisome-associated	Secreted Factors	Prl2b1
Matrisome-associated	Secreted Factors	Prl2c1
Matrisome-associated	Secreted Factors	Prl2c2
Matrisome-associated	Secreted Factors	Prl2c3
Matrisome-associated	Secreted Factors	Prl2c4
Matrisome-associated	Secreted Factors	Prl2c5
Matrisome-associated	Secreted Factors	Prl3a1
Matrisome-associated	Secreted Factors	Prl3b1
Matrisome-associated	Secreted Factors	Prl3c1
Matrisome-associated	Secreted Factors	Prl3d1
Matrisome-associated	Secreted Factors	Prl3d2
Matrisome-associated	Secreted Factors	Prl3d3
Matrisome-associated	Secreted Factors	Prl4a1
Matrisome-associated	Secreted Factors	Prl5a1
Matrisome-associated	Secreted Factors	Prl6a1
Matrisome-associated	Secreted Factors	Prl7a1
Matrisome-associated	Secreted Factors	Prl7a2
Matrisome-associated	Secreted Factors	Prl7b1
Matrisome-associated	Secreted Factors	Prl7c1
Matrisome-associated	Secreted Factors	Prl7d1
Matrisome-associated	Secreted Factors	Prl8a1
Matrisome-associated	Secreted Factors	Prl8a2
Matrisome-associated	Secreted Factors	Prl8a6
Matrisome-associated	Secreted Factors	Prl8a8
Matrisome-associated	Secreted Factors	Prl8a9
Matrisome-associated	Secreted Factors	Pspn
Matrisome-associated	Secreted Factors	Ptn
Matrisome-associated	Secreted Factors	Rptn
Matrisome-associated	Secreted Factors	S100a1
Matrisome-associated	Secreted Factors	S100a10
Matrisome-associated	Secreted Factors	S100a11
Matrisome-associated	Secreted Factors	S100a13
Matrisome-associated	Secreted Factors	S100a14
Matrisome-associated	Secreted Factors	S100a16
Matrisome-associated	Secreted Factors	S100a2
Matrisome-associated	Secreted Factors	S100a3
Matrisome-associated	Secreted Factors	S100a4
Matrisome-associated	Secreted Factors	S100a5
Matrisome-associated	Secreted Factors	S100a6
Matrisome-associated	Secreted Factors	S100a7a
Matrisome-associated	Secreted Factors	S100a8
Matrisome-associated	Secreted Factors	S100a9
Matrisome-associated	Secreted Factors	S100b
Matrisome-associated	Secreted Factors	S100g
Matrisome-associated	Secreted Factors	S100z
Matrisome-associated	Secreted Factors	Scube1
Matrisome-associated	Secreted Factors	Scube2
Matrisome-associated	Secreted Factors	Scube3
Matrisome-associated	Secreted Factors	Sfrp1
Matrisome-associated	Secreted Factors	Sfrp2
Matrisome-associated	Secreted Factors	Sfrp4
Matrisome-associated	Secreted Factors	Sfrp5
Matrisome-associated	Secreted Factors	Shh
Matrisome-associated	Secreted Factors	Tchh
Matrisome-associated	Secreted Factors	Tchhl1
Matrisome-associated	Secreted Factors	Tdgf1
Matrisome-associated	Secreted Factors	Tgfa
Matrisome-associated	Secreted Factors	Tgfb1
Matrisome-associated	Secreted Factors	Tgfb2
Matrisome-associated	Secreted Factors	Tgfb3
Matrisome-associated	Secreted Factors	Thpo
Matrisome-associated	Secreted Factors	Tnf
Matrisome-associated	Secreted Factors	Tnfsf10
Matrisome-associated	Secreted Factors	Tnfsf11
Matrisome-associated	Secreted Factors	Tnfsf12
Matrisome-associated	Secreted Factors	Tnfsf12tnfsf13
Matrisome-associated	Secreted Factors	Tnfsf13
Matrisome-associated	Secreted Factors	Tnfsf13b
Matrisome-associated	Secreted Factors	Tnfsf14
Matrisome-associated	Secreted Factors	Tnfsf15
Matrisome-associated	Secreted Factors	Tnfsf18
Matrisome-associated	Secreted Factors	Tnfsf4
Matrisome-associated	Secreted Factors	Tnfsf8
Matrisome-associated	Secreted Factors	Tnfsf9
Matrisome-associated	Secreted Factors	Tpo
Matrisome-associated	Secreted Factors	Vegfa
Matrisome-associated	Secreted Factors	Vegfb
Matrisome-associated	Secreted Factors	Vegfc
Matrisome-associated	Secreted Factors	Vwc2
Matrisome-associated	Secreted Factors	Vwc2l
Matrisome-associated	Secreted Factors	Wfikkn1
Matrisome-associated	Secreted Factors	Wfikkn2
Matrisome-associated	Secreted Factors	Wif1
Matrisome-associated	Secreted Factors	Wnt1
Matrisome-associated	Secreted Factors	Wnt10a
Matrisome-associated	Secreted Factors	Wnt10b
Matrisome-associated	Secreted Factors	Wnt11
Matrisome-associated	Secreted Factors	Wnt16
Matrisome-associated	Secreted Factors	Wnt2
Matrisome-associated	Secreted Factors	Wnt2b
Matrisome-associated	Secreted Factors	Wnt3
Matrisome-associated	Secreted Factors	Wnt3a
Matrisome-associated	Secreted Factors	Wnt4
Matrisome-associated	Secreted Factors	Wnt5a
Matrisome-associated	Secreted Factors	Wnt5b
Matrisome-associated	Secreted Factors	Wnt6
Matrisome-associated	Secreted Factors	Wnt7a
Matrisome-associated	Secreted Factors	Wnt7b
Matrisome-associated	Secreted Factors	Wnt8a
Matrisome-associated	Secreted Factors	Wnt8b
Matrisome-associated	Secreted Factors	Wnt9a
Matrisome-associated	Secreted Factors	Wnt9b
Matrisome-associated	Secreted Factors	Xcl1
Retired	n/a	1110031I02Rik
Retired	n/a	Ccl16-ps
Retired	n/a	E030019B13Rik
Retired	n/a	Gm13286
Retired	n/a	Gm13308
Retired	n/a	Gm5065
Retired	n/a	Gm8080
Retired	n/a	Ifna10
Retired	n/a	Itih5l-ps
Retired	n/a	Muc12
Retired	n/a	Serpina3h
Retired	n/a	Serpina4-ps1
Retired	n/a	Tnxa
Retired	n/a	Zfp91-Cntf
Retired	n/a	Zp4-ps
