## Supplementary Table S2 for "Sex-dimorphic expression of extracellular matrix genes in mouse bone marrow neutrophils"

### Sheet: Index
Supplementary Table S2
	A	GSEA results for ECM-related gene lists on bulk neutrophil RNA-seq, as a function of age (sex as covariate).
	B	GSEA results for ECM-related gene lists on bulk neutrophil RNA-seq in female vs. male neutroophils (age as covariate).
	C	Analysis of significance of overlap for female-biased neutrophil genes by RNA-seq (DEseq2 FDR < 0.05) for for ECM-related gene list.
	D	Limma differential expression analysis of sex-biased proteins in C57BL/6 serum proteomics from Aumailley et al, 2021 (FDR < 0.05)
	E	Analysis of significance of overlap for female-biased serum proteins by proteomics (Limma FDR < 0.05) for ECM-related gene list.

### Sheet: A
Gene List	n	es	nes	pval.es	pval.nes	FDR
CoreMatrisome	274	0.288785	1.33507	0.0504296	0.0664337	0.53147
Collagens	44	0.33804	1.12018	0.30646	0.245208	0.653889
ECMaffiliated	165	0.209571	0.922307	0.625983	0.621819	0.71065
ECMglycoproteins	194	0.28754	1.22498	0.128593	0.132453	0.529814
ECMregulators	304	0.170893	0.814806	0.879618	0.832449	0.832449
Proteoglycans	36	0.356144	1.04899	0.381675	0.354747	0.709493
Matrisomeassociated	836	0.186263	1.00475	0.438864	0.438466	0.701546
Secretedfactors	367	0.207774	0.972172	0.507156	0.507998	0.677331

### Sheet: B
Gene List	n	es	nes	pval.es	pval.nes	FDR
CoreMatrisome	274	0.449628	1.84283	6.07125e-05	0.000639435	0.00255774
Collagens	44	0.695895	2.06786	4.60188e-05	5.32371e-10	4.25897e-09
ECMaffiliated	165	0.385344	1.50909	0.0118606	0.019862	0.0317791
ECMglycoproteins	194	0.398403	1.49355	0.0293998	0.0225266	0.0300354
ECMregulators	304	0.316586	1.35597	0.0293715	0.0586858	0.0670694
Proteoglycans	36	0.329084	0.876949	0.631001	0.709068	0.709068
Matrisomeassociated	836	0.347815	1.66347	7.84015e-10	0.0042964	0.0114571
Secretedfactors	367	0.398486	1.6386	0.00390209	0.00564513	0.0112903

### Sheet: C
Gene List	n (size of overlap)	N (number of genes detected in dataset)	Fold Enrichment	enrichment Pval (Fisher)	enrichment FDR	Genes in overlap
CoreMatrisome	23	91	3.69001	1.16319e-06	9.30554e-06	Col3a1;Col5a2;Igfbp5;Lamc1;Sparc;Col1a1;Wisp1;Col22a1;Creld2;Col2a1;Tnxb;Crim1;Fbn2;Bglap2;Col11a1;Col24a1;Reln;Col1a2;Fbln2;Spon1;Ncan;Nyx;Ddx26b
Collagens	8	19	7.93425	7.84801e-05	0.00031392	Col3a1;Col5a2;Col1a1;Col22a1;Col2a1;Col11a1;Col24a1;Col1a2
ECMaffiliated	9	76	1.46547	0.185532	0.212036	Plxnc1;Anxa6;C1qtnf1;Sdc1;Sdc4;Sdc3;Plxna1;Clec2g;Gpc4
ECMglycoproteins	13	59	3.08315	0.00101063	0.00212656	Igfbp5;Lamc1;Sparc;Wisp1;Creld2;Tnxb;Crim1;Fbn2;Bglap2;Reln;Fbln2;Spon1;Ddx26b
ECMregulators	16	119	1.6947	0.0403253	0.0537671	Gm4787;Serpina3g;Serpina3f;Ngly1;Adamts5;Lox;Ctsw;Kazald1;Serping1;Tgm3;Slpi;Ctso;Ctss;Adam8;Mmp2;St14
Proteoglycans	2	13	1.98356	0.299168	0.299168	Ncan;Nyx
Matrisomeassociated	40	288	1.75961	0.00106328	0.00212656	Wnt10a;Il10;Hcfc2;Plxnc1;Anxa6;Fgf11;Crlf3;C1qtnf1;Sdc1;Gm4787;Serpina3g;Serpina3f;Bmp6;Ngly1;Adamts5;Lox;Ctsw;Kazald1;Il1f9;Serping1;Tgm3;Slpi;Sdc4;Tnfsf10;Ctso;Ctss;Sdc3;Hgf;Cxcl3;Cxcl10;Pdgfa;Plxna1;Clec2g;Adam8;Tnfsf13b;Mmp2;Pdgfd;St14;Il18;Gpc4
Secretedfactors	15	93	2.098	0.0103192	0.0165107	Wnt10a;Il10;Hcfc2;Fgf11;Crlf3;Bmp6;Il1f9;Tnfsf10;Hgf;Cxcl3;Cxcl10;Pdgfa;Tnfsf13b;Pdgfd;Il18

### Sheet: D
Proteins	Average Log2(Fold change)	Average Expression	t-statistic	P.Value	FDR	Sex-bias
Ctsd	4552750	3.09756e+06	3.08514	0.00850821	0.04735	Female
Masp1	1.66474e+07	1.25988e+08	3.1088	0.00812601	0.0460234	Female
Serpina3m	200023750	801496875	3.14525	0.00757053	0.0440467	Female
Heph	2134150	2.32469e+06	3.19127	0.00692294	0.0410248	Female
Sparcl1	14813500	38961875	3.22233	0.00651737	0.0389824	Female
Cd14	2.80411e+06	1.79506e+06	3.25526	0.00611349	0.0369116	Female
Aldh1a7	3196250	2.09501e+06	3.29695	0.00563775	0.0343635	Female
Cpn1	256673750	1298525625	3.37092	0.00488339	0.0309443	Female
Lum	283856250	1290484375	3.44653	0.00421705	0.0269891	Female
Fcgbp	16013600	16573700	3.4569	0.0041331	0.026719	Female
Pcyox1	10834125	3.48558e+07	3.46873	0.00403935	0.0263794	Female
Pltp	90272500	388808750	3.4951	0.00383815	0.0253239	Female
Ctsz	3955175	5023300	3.50575	0.00375974	0.0250649	Female
Igfbp4	5558625	1.65322e+07	3.5213	0.00364823	0.0245775	Female
Lcat	84178750	481918125	3.54316	0.00349705	0.0238097	Female
Itih2	1188212500	4562118750	3.60613	0.00309604	0.0215376	Female
Orm1	1008050000	3457475000	3.62932	0.00296041	0.0208204	Female
Csf1r	53693750	309579375	3.64945	0.00284755	0.0202493	Female
Apoe	1505662500	5766768750	3.68484	0.00265964	0.0193429	Female
Hgfac	139273750	679343125	3.68884	0.0026392	0.0193429	Female
Adgre5;Cd97	5472875	4720325	3.74725	0.00235835	0.0175505	Female
Napsa	4067675	4395650	3.94404	0.00161714	0.0124695	Female
Btd	41425000	158357500	3.95763	0.00157573	0.0122984	Female
Met	14430625	2.02043e+07	4.12983	0.00113583	0.00931959	Female
Ncam1	8484500	20496750	4.19085	0.0010121	0.00841227	Female
Col1a2	16676625	2.13047e+07	4.23814	0.000925784	0.00779608	Female
Efemp1	36815750	116085875	4.25524	0.000896484	0.00764999	Female
Anpep	6317450	11451275	4.28928	0.000840944	0.00727303	Female
Tgfbi	9231825	8733550	4.40727	0.000674383	0.00591239	Female
Prg4	3.18089e+06	3.58448e+06	4.45967	0.000611716	0.00543747	Female
Ecm1	3.1104e+07	9.25791e+07	4.53932	0.000527749	0.00475717	Female
Itih4	1133803125	4.84279e+09	4.57535	0.000493768	0.00457987	Female
A1bg	1.38609e+10	6.93052e+09	4.61642	0.000457785	0.00430856	Female
Cp	3575500000	19663000000	4.63904	0.000439135	0.00419473	Female
Ctsb	48220000	177590000	4.65036	0.000430106	0.00417072	Female
Iglc2	5.90844e+06	3.35476e+06	4.72389	0.000375916	0.00370133	Female
Ighv4-1	7987600	4.55621e+06	4.74192	0.000363742	0.00363742	Female
F13a1	274116250	300686875	4.91734	0.000264632	0.00268833	Female
Mertk	4464250	15224625	4.93256	0.000257476	0.00265782	Female
Serpina6	4477075000	5450212500	5.09064	0.000194022	0.00210464	Female
Ahsg	7221750000	24036500000	5.27146	0.000140953	0.00158263	Female
A2mp	4.65419e+08	2.39634e+08	5.2806	0.000138709	0.00158263	Female
Ggh	9048250	15864500	5.46952	9.98338e-05	0.00120554	Female
Orm2	46339500	48068250	5.55453	8.62395e-05	0.00106141	Female
C3	33563625000	96138312500	5.58301	8.21295e-05	0.00103064	Female
F2	2711250000	10067550000	5.6999	6.72973e-05	0.000861406	Female
Ctsa	5947725	1.36705e+07	5.7991	5.69154e-05	0.000758872	Female
Thbs4	21991625	6.81799e+07	5.89612	4.83777e-05	0.00065876	Female
Ctbs	9351750	26579125	5.89693	4.83122e-05	0.00065876	Female
Apcs	160510375	1.50519e+08	6.02123	3.93059e-05	0.000559018	Female
Serpinc1	5063375000	18901562500	6.07625	3.59e-05	0.000522182	Female
Mmp2	7164525	1.41552e+07	6.12938	3.29045e-05	0.000489741	Female
Lcp1	19765100	31766575	6.13509	3.25985e-05	0.000489741	Female
Igfals	447750000	1531875000	6.26275	2.64869e-05	0.000425031	Female
Serpinf2	1780900000	6667737500	6.27508	2.59638e-05	0.000425031	Female
Cfp	237323750	545688125	6.33239	2.36727e-05	0.000425031	Female
F13b	246607500	926116250	6.83948	1.06595e-05	0.000220067	Female
Flt4	30996375	8.65946e+07	6.96473	8.79971e-06	0.000194201	Female
Apom	167536250	429514375	7.23968	5.81838e-06	0.000132992	Female
Cfd	2750300000	3292850000	8.21368	1.45062e-06	4.0365e-05	Female
Afm	2345612500	5651956250	8.36075	1.18781e-06	3.51593e-05	Female
Gsn	1959700000	5968712500	8.40941	1.1124e-06	3.51593e-05	Female
Kng2	447091250	1196329375	8.59099	8.72944e-07	2.94044e-05	Female
Adipoq	972922500	1535138750	8.64236	8.15633e-07	2.90003e-05	Female
Mbl2	869962500	1539256250	8.66414	7.92556e-07	2.90003e-05	Female
Clec3b	45374750	82464000	9.22834	3.83515e-07	1.88808e-05	Female
Postn	58015000	58877125	9.62255	2.35485e-07	1.50711e-05	Female
Cpq	59478750	161606875	10.0622	1.39129e-07	9.8936e-06	Female
Pi16	33580125	4.63593e+07	10.2624	1.10148e-07	8.81188e-06	Female
Ces1c	26253625000	54896187500	10.8811	5.46999e-08	5.83466e-06	Female
Bche	65167500	162776250	11.001	4.79437e-08	5.83466e-06	Female
Ces1b	419277500	997736250	11.3236	3.38155e-08	5.41049e-06	Female
Glycam1	46269750	23134875	13.3517	4.47866e-09	9.55447e-07	Female
C7	-2952348750	1812700625	-16.3446	3.53141e-10	1.34063e-07	Male
C4bpa;C4bp	-552588750	930255625	-16.1258	4.18948e-10	1.34063e-07	Male
C6	-1092690000	714495000	-10.6234	7.2923e-08	6.66725e-06	Male
C8g	-1014252500	946748750	-9.43808	2.95291e-07	1.71806e-05	Male
C8b	-1388243750	1295065625	-9.36041	3.25137e-07	1.73407e-05	Male
Gm4788	-212715000	332735000	-8.95735	5.41218e-07	2.47414e-05	Male
C9	-1159543750	1118590625	-8.75081	7.07367e-07	2.90003e-05	Male
C5	-4152625000	7357587500	-8.67786	7.78366e-07	2.90003e-05	Male
C8a	-1077698750	1010855625	-8.34791	1.2086e-06	3.51593e-05	Male
Clu	-2127450000	5609225000	-8.01098	1.9186e-06	5.11627e-05	Male
Serpina1a	-20113375000	44489187500	-7.91658	2.18903e-06	5.60393e-05	Male
Il1r2	-6016925	1.1626e+07	-7.88819	2.27809e-06	5.60761e-05	Male
Egfr	-2004762500	2399906250	-7.49658	3.98801e-06	9.45306e-05	Male
Mug1	-43752250000	75728750000	-6.93238	9.24456e-06	0.000197217	Male
Ace	-37641625	9.01569e+07	-6.71305	1.29634e-05	0.000259268	Male
Ces2e	-76358500	142263250	-6.67454	1.37654e-05	0.000266965	Male
Mup20	-67680125	3.38401e+07	-6.55481	1.66109e-05	0.000312676	Male
Ces2a	-2.39424e+06	1.82054e+06	-6.31292	2.44264e-05	0.000425031	Male
Mup3	-244055375	2.07037e+08	-6.29863	2.49952e-05	0.000425031	Male
Cfhr2	-14419250	43028250	-6.26094	2.65644e-05	0.000425031	Male
Mup2	-77459750	57073125	-6.23837	2.75532e-05	0.000430099	Male
Saa4	-475056250	1159921875	-5.70763	6.64211e-05	0.000861406	Male
Cela2a	-1.00174e+07	1.40714e+07	-5.41823	0.000109106	0.00129311	Male
Serpina1e	-30646431000	16492409500	-5.3349	0.000126136	0.00146777	Male
Serpina1d	-22252500000	127306250000	-5.24543	0.000147548	0.00162812	Male
Mup4;Mup9;Mup6;Mup8;Mup19	-425406650	217414425	-5.03909	0.000212701	0.00226881	Male
Il1rap	-627091250	1450366875	-5.01753	0.000221057	0.00231928	Male
Mup10;Mup1	-171837625	2.01771e+08	-4.56528	0.000503031	0.00459914	Male
Lrg1	-504920000	1136377500	-4.02882	0.00137583	0.0110953	Male
F9	-23809625	9.94794e+07	-4.02461	0.00138691	0.0110953	Male
Rbp4	-522825000	1728550000	-3.96552	0.00155217	0.0122641	Male
Mup14	-1496061250	1052689375	-3.91332	0.00171491	0.013066	Male
Mup8;Mup14	-40470625	2.02353e+07	-3.76697	0.00227056	0.017096	Male
Serpina7	-155435250	178082750	-3.67234	0.00272449	0.0195919	Male
Ces3a	-3.15001e+06	6.24443e+06	-3.59394	0.00316987	0.0218141	Male
Hp	-7342359375	4.21709e+09	-3.35726	0.0050146	0.0314641	Male
B2m	-185257500	919526250	-3.31222	0.00547301	0.0339552	Male
Pf4	-261203625	2.17101e+08	-3.30803	0.00551771	0.0339552	Male
Mup17;Mup11	-6401800	3.29214e+06	-3.14973	0.00750487	0.0440467	Male
S100a9	-3289675	1.64484e+06	-3.13027	0.00779409	0.0449389	Male
Thbs1	-749837625	7.04775e+08	-3.11141	0.00808491	0.0460234	Male
Gp1ba	-67291250	211825625	-3.08986	0.00843047	0.047329	Male

### Sheet: E
Gene List	n (size of overlap)	N (number of proteins detected in dataset)	Fold Enrichment	enrichment Pval (Fisher)	enrichment FDR	proteins in overlap
CoreMatrisome	12	44	2.91267	0.00207803	0.0055414	Postn;Adipoq;Igfals;Thbs4;Ecm1;Prg4;Tgfbi;Efemp1;Col1a2;Igfbp4;Lum;Sparcl1
Collagens	1	10	0.863014	0.70484	0.769327	Col1a2
ECMaffiliated	2	14	1.29452	0.487589	0.650119	Clec3b;Mbl2
ECMglycoproteins	9	29	3.49521	0.00303883	0.00607765	Postn;Adipoq;Igfals;Thbs4;Ecm1;Tgfbi;Efemp1;Igfbp4;Sparcl1
ECMregulators	16	57	3.03107	0.000223527	0.00178821	Kng2;F13b;Serpinf2;Mmp2;Serpinc1;Ctsa;F2;Serpina6;F13a1;Ctsb;Itih4;Itih2;Ctsz;Serpina3m;Masp1;Ctsd
Proteoglycans	2	5	5.17808	0.102205	0.163529	Prg4;Lum
Matrisomeassociated	19	83	2.30586	0.000988934	0.00395574	Clec3b;Mbl2;Kng2;F13b;Serpinf2;Mmp2;Serpinc1;Ctsa;F2;Serpina6;F13a1;Ctsb;Itih4;Hgfac;Itih2;Ctsz;Serpina3m;Masp1;Ctsd
Secretedfactors	1	12	0.706102	0.769327	0.769327	Hgfac
